# Resistance patterns in drug-adapted cancer cell lines reflect the complex evolution in clinical tumours

**DOI:** 10.1101/2024.01.20.576412

**Authors:** Helen E. Grimsley, Magdalena Antczak, Ian G. Reddin, Katie-May McLaughlin, Andrea Nist, Marco Mernberger, Thorsten Stiewe, Tim R. Fenton, Daniel Speidel, Catherine Harper-Wynne, Karina Cox, Jindrich Cinatl, Mark N. Wass, Michelle D. Garrett, Martin Michaelis

## Abstract

**Background:** Here, we introduce a novel set of triple-negative breast cancer (TNBC) cell lines consisting of MDA-MB-468, HCC38, and HCC1806 and their sublines adapted to cisplatin, doxorubicin, eribulin, paclitaxel, gemcitabine, or 5-fluorouracil.

**Methods:** The cell lines were characterized by whole exome sequencing and the determination of drug-response profiles. Moreover, genes harbouring resistance-associated mutations were investigated using TCGA data for potential clinical relevance.

**Result:** Sequencing combined with TCGA-derived patient data resulted in the identification of 682 biomarker candidates in the pan-cancer analysis. Thirty-five genes were considered the most promising candidates because they harboured resistance-associated variants in at least two resistant sublines, and their expression correlated with TNBC patient survival. Exome sequencing and response profiles to cytotoxic drugs and DNA damage response inhibitors identified revealed remarkably little overlap between the resistant sublines, suggesting that each resistance formation process follows a unique route. All of the drug-resistant TNBC sublines remained sensitive or even displayed collateral sensitivity to a range of tested compounds. Cross-resistance levels were lowest for the CHK2 inhibitor CCT241533, the PLK1 inhibitor SBE13, and the RAD51 recombinase inhibitor B02, suggesting that CHK2, PLK1, and RAD51 are potential drug targets for therapy-refractory TNBC.

**Conclusions:** We present novel preclinical models of acquired drug resistance in TNBC and many novel candidate biomarkers for further investigation. The finding that each cancer cell line adaptation process follows an unpredictable route reflects recent findings on cancer cell evolution in patients, supporting the relevance of drug-adapted cancer cell lines as preclinical models of acquired resistance.
