## Supplementary material for "Resistance patterns in drug-adapted cancer cell lines reflect the complex evolution in clinical tumours": Suppl File 1

### Sheet: Supplementary File 1
Supplementary File 1: Mean IC50 values, S.D and resistance factor for project panel treated with chemotherapy agents and DNA damage response inhibitors.

### Sheet: Profiling with chemotherapeutic
Supplementary File 1: Mean IC50 values, S.D and resistance factor for project panel treated with chemotherapy agents and DNA damage response inhibitors.
	Cell line	Cisplatin			Doxorubicin			Eribulin			Gemcitabine			Paclitaxel			5-Fluorouracil
		Mean IC50 (µM)	Stdev.s	RF	Mean IC50 (µM)	Stdev.s	RF	Mean IC50 (µM)	Stdev.s	RF	Mean IC50 (µM)	Stdev.s	RF	Mean IC50 (µM)	Stdev.s	RF	Mean IC50 (µM)	Stdev.s	RF
	MDA-MB-468	0.0269533	0.00584825	-	0.00517475	0.00251508	-	0.000167367	3.5831e-05	-	0.00331933	0.00139287	-	0.00113625	0.00058266	-	2.61967	0.650078	-
	MDA-MB-468rCDDP1000	8.6155	2.86625	319.645	0.03084	0.00374028	5.95971	0.008353	0.000322833	49.9084	0.00401433	0.00188113	1.20938	0.00482533	0.00322371	4.24672	5.08567	0.895599	1.94134
	MDA-MB-468 rDoxorubicin50	0.06886	0.0379647	2.55479	0.160567	0.0426528	31.0289	0.0012319	0.000488724	7.36049	0.00266667	0.00101618	0.803374	0.00172167	0.000123427	1.51522	2.963	0.541368	1.13106
	MDA-MB-468 rEribulin100	0.0211467	0.00693695	0.784566	0.146933	0.0277049	28.3943	0.0525867	0.00504074	314.2	2.874e-05	1.11181e-05	0.00865837	0.108973	0.0341043	95.9061	2.64967	0.985831	1.01145
	MDA-MB-468 rPaclitaxel20	1.34125	0.544475	49.7619	0.0669867	0.0178307	12.9449	0.4314	0.0433623	2577.57	0.00433933	0.00299887	1.30729	0.114065	0.0392555	100.387	0.212267	0.0595537	0.0810281
	HCC38	1.60167	0.5224	-	0.0152995	0.0055499	-	0.00019505	6.91342e-05	-	0.00197667	0.000147327	-	0.00127983	0.000510896	-	0.0783533	0.00787726	-
	HCC38rCDDP3000	14.23	0.486929	8.8845	0.03745	0.00837325	2.44779	2.40243e-05	1.96187e-05	0.12317	0.00403425	0.000914715	2.04094	0.001465	0.000211516	1.14468	2.87067	0.156129	36.6375
	HCC38 rDoxorubicin40	0.627933	0.0418188	0.39205	0.1979	0.0723546	12.9351	0.000447533	0.000153072	2.29445	0.00142733	0.000173396	0.722091	0.00148233	0.000457303	1.15822	5.94367	1.34789	75.8572
	HCC38 rEribulin10	4.269	1.49266	2.66535	0.05838	0.0128675	3.81581	0.0091395	0.00241944	46.8572	0.00306467	0.00152102	1.55042	0.00725175	0.00320779	5.66617	0.3807	0.196845	4.85876
	HCC38 rGemcitabine20	3.69167	0.773593	2.30489	0.005828	0.000549228	0.380927	7.69767e-05	2.35722e-05	0.394651	0.08765	0.00575072	44.3423	0.000761433	0.000224405	0.594947	0.6024	0.142906	7.68825
	HCC38 rPaclitaxel2.5	0.981867	0.0689853	0.613028	0.00546167	0.000294194	0.356983	0.00232295	0.00188505	11.9095	0.0042447	0.00310404	2.1474	0.00705433	0.00189342	5.51192	0.473333	0.0507666	6.04101
	HCC1806	0.744667	0.20922	-	0.006689	0.000822978	-	2.649e-05	7.27e-06	-	0.00104137	0.000155618	-	0.000623267	3.55222e-05	-	2.943	0.251537	-
	HCC1806rCDDP500	5.747	0.199727	7.71755	0.0077785	0.00237678	1.16288	8.06033e-05	4.60018e-06	3.04278	0.0015985	0.00038334	1.535	0.000521767	0.0004621	0.837148	0.3842	0.0893682	0.130547
	HCC1806 rDoxorubicin12.5	0.350575	0.0303691	0.470781	0.3927	0.0764102	58.7083	0.00040634	0.000117269	15.3394	0.0016618	0.000218869	1.59579	0.00103884	0.00029801	1.66677	13.755	2.5094	4.6738
	HCC1806rEribulin50	0.97365	0.15618	1.3075	0.05272	0.00862496	7.8816	0.156733	0.0318354	5916.7	0.000520567	0.000116367	0.499888	0.01555	0.00360104	24.9492	2.35567	0.471748	0.80043
	HCC1806 rGemcitabine20	0.929533	0.126443	1.24825	0.0721933	0.0203002	10.7928	0.000201175	6.28372e-05	7.59438	0.10385	0.0145302	99.7247	0.000924833	0.000120093	1.48385	8.437	0.59808	2.8668
	HCC1806 rPaclitaxel20	0.621933	0.132582	0.835184	0.159533	0.0406827	23.8501	0.245833	0.0218092	9280.23	0.000713267	6.85583e-05	0.684933	0.102587	0.00618826	164.595	14.21	2.40944	4.82841
	HCC1806 r5-Fluorouracil1500	0.440967	0.144303	0.592167	0.007366	0.00186927	1.10121	3.71067e-05	3.20051e-06	1.40078	0.000640967	1.9586e-05	0.615505	0.000833733	6.33708e-05	1.33768	317.733	38.5282	107.962

### Sheet: Profiling with DDR agents
Supplementary File 1: Mean IC50 values, S.D and resistance factor for project panel treated with chemotherapy agents and DNA damage response inhibitors.
	Cell line	Adavosertib			Alisertib			AZD0156			B02			Berzosertib			BI2536			CCT241533			Ceralasertib			MK-8776			Olaparib			Prexasertib			Rabusertib			Rucaparib			SBE13			SRA737			Tozasertib
		Mean IC50 (µM)	Stdev.s	RF	Mean IC50 (µM)	Stdev.s	RF	Mean IC50 (µM)	Stdev.s	RF	Mean IC50 (µM)	Stdev.s	RF	Mean IC50 (µM)	Stdev.s	RF	Mean IC50 (µM)	Stdev.s	RF	Mean IC50 (µM)	Stdev.s	RF	Mean IC50 (µM)	Stdev.s	RF	Mean IC50 (µM)	Stdev.s	RF	Mean IC50 (µM)	Stdev.s	RF	Mean IC50 (µM)	Stdev.s	RF	Mean IC50 (µM)	Stdev.s	RF	Mean IC50 (µM)	Stdev.s	RF	Mean IC50 (µM)	Stdev.s	RF	Mean IC50 (µM)	Stdev.s	RF	Mean IC50 (µM)	Stdev.s	RF
	MDA-MB-468	0.2066	0.0425677	-	0.00534667	0.00184479	-	1.602	0.313527	-	4.50233	1.65576	-	0.1793	0.0545161	-	0.002034	0.000249958	-	1.38633	0.378635	-	0.6511	0.196729	-	5.7943	0.847243	-	1.0225	0.281421	-	0.0233033	0.0026709	-	0.8897	0.228937	-	1.76667	0.269002	-	4.97433	1.0988	-	4.30467	0.139722	-	0.0137625	0.00516635	-
	MDA-MB-468rCDDP1000	0.0722467	0.0132157	0.349693	0.00549333	0.00167435	1.02743	0.646767	0.0691838	0.403725	8.08733	1.23319	1.79625	0.184567	0.0585449	1.02937	0.00287	0.000486969	1.41101	2.44633	0.778563	1.76461	1.16717	0.320666	1.79261	4.48287	1.38527	0.773668	7.30533	1.65293	7.14458	0.00538633	0.00319638	0.23114	1.40833	0.042336	1.58293	7.548	0.990345	4.27245	8.56733	0.925005	1.72231	5.49017	2.73561	1.2754	0.0470667	0.00209242	3.41992
	MDA-MB-468 rDoxorubicin50	0.218767	0.0468769	1.05889	0.00600333	0.00125707	1.12282	0.690767	0.00707272	0.43119	5.25675	2.0532	1.16756	0.3426	0.118367	1.91076	0.00335867	0.000112394	1.65126	2.37467	0.259519	1.71291	1.41333	0.140678	2.17069	8.27285	0.321481	1.42776	4.92875	1.95839	4.82029	0.139203	0.0625288	5.97354	2.19733	1.3703	2.46975	5.08333	1.79639	2.87736	3.19933	0.0786532	0.643168	11.061	1.73995	2.56954	0.0364133	0.00477131	2.64584
	MDA-MB-468 rEribulin100	1.11503	0.193466	5.39706	0.00593667	0.00139719	1.11035	0.284967	0.0833072	0.177882	6.788	0.945396	1.50766	0.307275	0.12197	1.71375	0.0278233	0.00444489	13.6791	2.03833	0.181004	1.47031	1.256	0.326495	1.92904	8.48502	1.13875	1.46437	21.8933	3.46021	21.4116	0.209425	0.0891672	8.98691	1.86967	0.860822	2.10146	9.14925	2.84585	5.17882	6.239	3.12054	1.25424	9.983	2.21514	2.31911	0.29123	0.127113	21.1611
	MDA-MB-468 rPaclitaxel20	0.432733	0.115253	2.09455	0.0524767	0.0087379	9.81484	2.529	1.32662	1.57865	9.20667	2.67085	2.04487	0.2347	0.0861253	1.30898	0.0491575	0.0259937	24.1679	3.36	0.611604	2.42366	1.9085	0.838797	2.93119	22.2404	3.19746	3.83832	21.9833	5.08551	21.4996	0.0670667	0.0245896	2.87799	0.446533	0.147221	0.501892	14.0833	2.03178	7.9717	22.2667	0.803077	4.47631	2.52267	0.869606	0.586031	0.402927	0.0845139	29.2771
	HCC38	0.0488633	0.0258769	-	0.00718667	0.00139851	-	4.01367	0.343617	-	11.4847	1.92805	-	0.0631467	0.01104	-	0.0032045	0.00179427	-	1.02943	0.176558	-	0.216125	0.0491716	-	0.121383	0.00921701	-	4.36275	1.57866	-	0.0008345	0.000244884	-	0.0552667	0.0181522	-	3.66967	0.993997	-	47.5425	6.23722	-	0.102002	0.0421307	-	0.0203067	0.00716604	-
	HCC38rCDDP3000	0.238267	0.0256096	4.87619	0.0065425	0.00148462	0.910366	1.42375	0.511669	0.354726	8.99267	2.28896	0.783009	0.287675	0.115232	4.55566	0.00412133	0.000342769	1.28611	1.747	0.249217	1.69706	1.58167	0.225136	7.3183	0.666253	0.0736641	5.48884	13.2735	3.72839	3.04246	0.007074	0.00145005	8.47693	0.8479	0.0672944	15.342	11.7133	3.40726	3.19193	17.4167	1.79879	0.366339	1.33133	0.155828	13.052	0.0692	0.0259409	3.40775
	HCC38 rDoxorubicin40	0.007003	0.00127073	0.143318	0.0371133	0.0161252	5.16419	3.13667	0.633841	0.781497	8.33467	0.423989	0.725716	0.03441	0.00175428	0.544922	0.000939667	0.000176928	0.293233	1.729	0.144045	1.67958	0.214575	0.0522325	0.992828	0.148267	0.0367245	1.22147	16.6333	0.555008	3.81258	0.00165	0.00041161	1.97723	0.0458733	0.0229915	0.830036	15.03	1.98912	4.09574	44.68	3.86524	0.939791	0.163167	0.0330976	1.59963	0.0821933	0.0320015	4.0476
	HCC38 rEribulin10	0.0204	0.000757166	0.417491	0.023265	0.009569	3.23724	3.7665	1.24078	0.938419	11.4667	1.06171	0.998425	0.0947433	0.00597298	1.50037	30.9733	4.15368	9665.57	1.0501	0.140801	1.02008	0.411875	0.0958669	1.90573	0.127373	0.0178049	1.04935	7.41125	1.96074	1.69876	0.0007419	0.000177213	0.889035	0.0463733	0.0202321	0.839083	4.81	0.638289	1.31075	41.29	1.53795	0.868486	0.151833	0.0387508	1.48853	0.209303	0.132648	10.3071
	HCC38 rGemcitabine20	0.0636233	0.00871143	1.30207	0.00430667	0.00042004	0.599258	3.31967	0.429616	0.827091	13.1367	2.7806	1.14384	0.13836	0.0391825	2.19109	0.00301933	0.000609106	0.942217	1.14133	0.141472	1.10871	0.862	0.212203	3.98843	0.13622	0.0433059	1.12223	5.46867	0.683635	1.25349	0.002109	0.000529076	2.52726	0.1349	0.0146448	2.44089	4.56333	0.772176	1.24353	53.7733	1.51269	1.13106	0.277733	0.0550051	2.72281	0.0273567	0.0104444	1.34718
	HCC38 rPaclitaxel2.5	0.0550167	0.0063333	1.12593	0.0122	0.00278116	1.69759	3.04533	0.0990774	0.758741	10.198	0.871815	0.88796	0.0577867	0.0112648	0.915118	0.000386733	5.98469e-05	0.120684	1.33067	0.111195	1.29263	0.2593	0.0694936	1.19977	0.19286	0.0242227	1.58885	16.0967	2.30656	3.68957	0.0010402	0.000334417	1.24649	0.0372525	0.00866533	0.67405	9.42267	1.06597	2.56772	32.8933	2.66526	0.691872	0.285967	0.0657354	2.80353	0.0361233	0.00769161	1.77889
	HCC1806	0.06505	0.00842207	-	0.0036525	0.000222017	-	0.637867	0.181821	-	5.55733	0.977168	-	0.08888	0.014384	-	0.00116147	0.000240812	-	2.274	0.258052	-	0.339633	0.0283588	-	0.34488	0.0102711	-	5.39467	0.150766	-	0.0043	0.00136485	-	0.1125	0.0113406	-	5.3545	1.43453	-	31.5725	5.44595	-	0.465433	0.0279829	-	0.0734967	0.0788025	-
	HCC1806rCDDP500	0.0883475	0.0113346	1.35815	0.00434	0.00208516	1.18823	1.68	0.495746	2.63378	8.653	1.17838	1.55704	0.139933	0.02435	1.57441	0.00166033	0.000337328	1.42951	1.27433	0.188691	0.560393	0.657733	0.0688288	1.9366	0.426847	0.0321543	1.23767	34.6433	1.14037	6.42177	0.002735	0.000513693	0.636047	0.1573	0.0208022	1.39822	12.62	1.71607	2.3569	25.1433	2.68329	0.796368	0.49375	0.106581	1.06084	0.0161833	0.00275449	0.220191
	HCC1806 rDoxorubicin12.5	0.1408	0.0308573	2.16449	0.015085	0.00237926	4.13005	2.3315	0.356648	3.65515	9.759	1.95077	1.75606	0.23165	0.0178801	2.60632	0.003767	0.000599935	3.24331	1.24275	0.123877	0.546504	1.12323	0.115376	3.30717	1.26417	0.144279	3.66552	21.9	2.53083	4.05957	0.0092502	0.000506147	2.15121	0.35272	0.033841	3.13529	19.92	4.48426	3.72024	41.71	3.33281	1.32109	1.2384	0.160788	2.66075	3.64824	0.253367	49.6382
	HCC1806rEribulin50	0.2147	0.0573753	3.30054	0.00852	0.000433474	2.33265	1.37467	0.0467047	2.1551	10.133	2.3925	1.82336	0.123297	0.0327457	1.38723	0.010661	0.00251279	9.17891	1.78067	0.208673	0.783055	0.989333	0.0969761	2.91295	1.07779	0.113798	3.12512	18.9567	1.25508	3.51396	0.00579833	0.00114352	1.34845	0.3829	0.0431541	3.40356	14.6467	2.10837	2.73539	45.72	1.1769	1.4481	0.596233	0.0948927	1.28103	0.14229	0.00262227	1.93601
	HCC1806 rGemcitabine20	0.0820167	0.0082569	1.26083	0.00803667	0.00137566	2.20032	1.869	0.0363868	2.93008	4.835	0.713181	0.870022	0.215733	0.0269684	2.42724	0.00231133	0.000230342	1.99001	1.454	0.236493	0.639402	1.25733	0.100231	3.70203	1.09173	0.184419	3.16553	11.3667	1.14544	2.10702	0.00724167	0.00110222	1.68411	0.2144	0.0115948	1.90578	9.839	0.821651	1.83752	35.0967	1.91106	1.11162	0.492433	0.0552762	1.05801	0.0347567	0.00573184	0.472901
	HCC1806 rPaclitaxel20	0.189833	0.0081525	2.91827	0.0115433	0.00124749	3.16039	4.91275	1.22007	7.70184	14.6667	1.99124	2.63916	0.2467	0.0231566	2.77565	0.0174567	0.0028941	15.0298	2.084	0.14901	0.916447	2.36467	0.569997	6.96241	1.59328	0.106211	4.6198	50.46	4.24767	9.35368	0.00796467	0.000327295	1.85225	0.3229	0.00905704	2.87022	23.56	2.81611	4.40004	47.385	1.02543	1.50083	0.524033	0.041536	1.1259	1.43241	0.568216	19.4895
	HCC1806 r5-Fluorouracil1500	0.0872425	0.0200216	1.34116	0.00356	0.000547814	0.974675	0.5792	0.219394	0.908027	6.62333	0.363613	1.19182	0.0654367	0.00782989	0.736236	0.00168367	0.000150444	1.4496	0.959767	0.170896	0.422061	0.2964	0.0261368	0.872706	0.327467	0.0440732	0.949509	4.41367	0.717047	0.818154	0.00426833	0.0011213	0.992636	0.109913	0.0130776	0.977007	4.98433	0.658271	0.930868	14.1333	3.08072	0.447647	0.361667	0.112738	0.777054	0.0196433	0.00606174	0.267268
