## Supplementary material for "Resistance patterns in drug-adapted cancer cell lines reflect the complex evolution in clinical tumours": Suppl File 2

### Sheet: Basic_characterisation
Supplementary File 2: Basic variant characterization of the project panel
	MDA-MB-468	MDA-MB-468rCDDP1000	MDA-MB-468 rDoxorubicin50	MDA-MB-468 rEribulin100	MDA-MB-468 rPaclitaxel20	HCC38	HCC38rCDDP3000	HCC38 rDoxorubicin40	HCC38 rEribulin10	HCC38 rGemcitabine20	HCC38 rPaclitaxel2.5	HCC1806	HCC1806rCDDP500	HCC1806 rDoxorubicin12.5	HCC1806rEribulin50	HCC1806 rGemcitabine20	HCC1806 rPaclitaxel20	HCC1806 r5-Fluorouracil1500
De novo variants	-	213	79	89	225	-	98	31	131	203	92	-	155	98	121	88	64	131
Gained varaints	-	286	145	151	276	-	112	44	214	381	145	-	268	223	259	206	152	232
Not called variants	-	105	92	91	345	-	162	162	97	88	98	-	92	88	89	97	94	100
Lost variants	-	223	235	242	398	-	362	355	180	129	205	-	143	133	150	169	155	143
Shared variants	-	303	291	284	128	-	135	142	317	368	292	-	273	283	266	247	261	273
Shared variants Two-fold increase	-	21	15	15	11	-	8	12	9	13	15	-	11	8	8	9	6	4
Shared variants Two-fold decrease	-	15	8	7	17	-	4	3	11	24	3	-	4	10	3	4	2	7
Increased variants	-	307	160	166	287	-	120	56	223	394	160	-	279	231	267	215	158	236
Decreased variants	-	238	243	249	415	-	366	358	191	153	208	-	147	143	153	173	157	150
missense	460	618	380	385	519	495	273	163	502	721	392	378	534	449	473	402	354	486
synonymous	138	147	111	111	93	114	63	48	129	183	120	103	130	128	140	113	101	119
frameshift	11	6	8	9	6	5	1	0	5	8	3	7	6	9	7	8	5	7
stop gain	12	15	10	13	6	11	3	4	13	16	8	7	14	7	13	7	9	11
stop lost	0	0	0	0	0	1	0	1	1	1	1	2	2	2	1	1	2	2
splice acceptor	6	9	4	3	1	4	4	1	7	11	4	7	4	5	7	4	3	8
splice donor	4	7	2	3	4	6	1	0	5	12	1	4	6	4	5	6	3	3
