## Supplementary material for "Resistance patterns in drug-adapted cancer cell lines reflect the complex evolution in clinical tumours": Suppl File 6

### Sheet: Sheet1
Supplementary File 6: Comaprison of genes identified in de novo and TCGA analysis
Drug	Cell Line	Analysis	Gene Set Number	Gene	Hazard Ratio	p-value	95% CI	MUT/Low (n)	WT/High (n)	p-adj	Cancer	Cancer resistance	Number of genes identified	Overlap	Cancer	Resistance	Novel
paclitaxel	MDA	expression	analysis_1	ABCD1	4.93199e+08	0.017	0 - Inf	25	37	0.0435818	24924837		1		1	1
paclitaxel	MDA	expression	analysis_2	ABCD1	4.93199e+08	0.017	0 - Inf	25	37	0.0198333
doxorubicin	MDA	expression	analysis_1	ACTG1	4.76605	0.01	1.28 - 17.81	68	24	0.0357692	28383561		1		1	1
paclitaxel	HCC1806	expression	analysis_1	ADNP	0.123332	0.0012	0.03 - 0.56	8	54	0.00864		34335928	1	1	1		1
doxorubicin	HCC1806	expression	analysis_1	ADNP	0.172593	0.0049	0.04 - 0.69	9	83	0.0305727
paclitaxel	HCC1806	expression	analysis_1	AGAP6	6.69233	0.0086	1.3 - 34.51	46	16	0.0261			1	1		1
paclitaxel	HCC38	expression	analysis_2	AGAP6	6.69233	0.0086	1.3 - 34.51	46	16	0.0229333
doxorubicin	HCC38	expression	analysis_2	AGAP6	6.05818	0.0037	1.51 - 24.25	70	22	0.0111			1
paclitaxel	HCC1806	expression	analysis_1	ANK3	0.048528	6.7e-07	0.01 - 0.25	7	55	4.824e-05	27534968		1	1			1
doxorubicin	HCC1806	expression	analysis_1	ANK3	0.169974	0.005	0.04 - 0.69	10	82	0.0305727
paclitaxel	HCC38	expression	analysis_1	ANKRD36	0.086357	6.7e-05	0.02 - 0.39	6	56	0.00145725		37818090	1		1		1
paclitaxel	MDA	expression	analysis_1	APC	0.081229	4.9e-05	0.02 - 0.38	6	56	0.000987		37968472	1
paclitaxel	MDA	expression	analysis_1	ARC	6.86007e+08	0.0047	0 - Inf	32	30	0.0184083	34026332		1		1	1
paclitaxel	HCC1806	expression	analysis_1	ARHGAP5	0.073755	0.0019	0.01 - 0.62	25	37	0.0114		31097692	1		1		1
paclitaxel	HCC1806	expression	analysis_1	ARHGEF10	0.147249	0.0082	0.03 - 0.76	20	42	0.0261	31477830		1		1	1
paclitaxel	MDA	expression	analysis_1	ASPM	0.038981	9.1e-06	0 - 0.33	14	48	0.00025662		31595972	1		1		1
doxorubicin	HCC1806	expression	analysis_1	ATN1	0.098951	0.007	0.01 - 0.79	43	49	0.03325	35398617	32420379	1	1	1	1
doxorubicin	MDA	expression	analysis_1	ATN1	0.098951	0.007	0.01 - 0.79	43	49	0.027125
paclitaxel	HCC1806	expression	analysis_1	ATXN2	0.104448	0.00031	0.02 - 0.47	10	52	0.00349714		36213324	1		1	1
paclitaxel	MDA	expression	analysis_1	ATXN2	0.104448	0.00031	0.02 - 0.47	10	52	0.002914
doxorubicin	HCC1806	expression	analysis_1	BRAF	0.060116	0.0003	0.01 - 0.48	30	62	0.0057		38539548	1		1	1
doxorubicin	MDA	expression	analysis_1	BRAF	0.060116	0.0003	0.01 - 0.48	30	62	0.00360375
paclitaxel	HCC1806	expression	analysis_1	BRCA2	0.053467	0.00017	0.01 - 0.45	19	43	0.002736		37934252	1
doxorubicin	HCC1806	expression	analysis_1	C17orf80	0.142966	0.00074	0.04 - 0.53	13	79	0.0120514			1		1	1
doxorubicin	HCC1806	expression	analysis_1	C20orf27	6.54818	0.0022	1.64 - 26.2	71	21	0.0278667		32024300	1				1
doxorubicin	HCC1806	expression	analysis_2	C20orf27	6.54818	0.0022	1.64 - 26.2	71	21	0.0099
doxorubicin	MDA	expression	analysis_1	C5	0.075916	0.0016	0.01 - 0.61	38	54	0.0106286		34667108	1	1	1	1
paclitaxel	HCC1806	expression	analysis_1	CD46	0.151787	0.0048	0.03 - 0.69	8	54	0.0192		35894744	1		1	1
paclitaxel	HCC1806	expression	analysis_1	CDC27	0.058009	6.6e-06	0.01 - 0.31	12	50	0.0002376	27974673	26966728	1	1	1	1
paclitaxel	MDA	expression	analysis_1	CDC27	0.058009	6.6e-06	0.01 - 0.31	12	50	0.00023265
doxorubicin	HCC38	expression	analysis_1	CDC27	0.123936	0.002	0.03 - 0.6	35	57	0.0175
doxorubicin	HCC1806	expression	analysis_1	CDC27	0.123936	0.002	0.03 - 0.6	35	57	0.0278667
doxorubicin	MDA	expression	analysis_1	CDC27	0.123936	0.002	0.03 - 0.6	35	57	0.0124
paclitaxel	MDA	expression	analysis_1	CEP350	0.116683	0.0022	0.02 - 0.61	16	46	0.0135125		32586373	1
paclitaxel	MDA	expression	analysis_1	CEP57	0.079793	7.8e-05	0.02 - 0.38	10	52	0.00128182	34208938		1		1	1
doxorubicin	MDA	expression	analysis_1	CEP76	0.060512	2.7e-08	0.02 - 0.23	10	82	2.511e-06		30665374	1		1		1
paclitaxel	MDA	expression	analysis_1	CISD3	6.85614	0.0036	1.53 - 30.78	49	13	0.0153818			1		1	1
doxorubicin	HCC1806	expression	analysis_1	CLOCK	0.208543	0.014	0.05 - 0.83	31	61	0.0456		36725890	1				1
paclitaxel	HCC38	expression	analysis_1	CNOT1	0.087151	6.1e-05	0.02 - 0.39	6	56	0.00145725		29253018, 37695916	1		1	1
paclitaxel	HCC38	expression	analysis_2	CNOT1	0.087151	6.1e-05	0.02 - 0.39	6	56	0.000488
doxorubicin	MDA	expression	analysis_1	COG8	4.97247	0.008	1.33 - 18.55	77	15	0.02976	34539936		1		1		1
paclitaxel	HCC38	expression	analysis_1	CROCC	7.14589	0.0064	1.38 - 37.07	43	19	0.0325105	37239344		1		1		1
doxorubicin	HCC38	expression	analysis_1	CROCC	5.21141	0.0094	1.3 - 20.91	64	28	0.0388889
paclitaxel	MDA	expression	analysis_1	CTBP2	0.11305	0.003	0.02 - 0.64	6	56	0.0153818		29658564	1		1	1
paclitaxel	HCC1806	expression	analysis_1	CUBN	6.69317	0.0087	1.3 - 34.55	45	17	0.0261	32775008		1	1	1		1
paclitaxel	HCC1806	expression	analysis_2	CUBN	6.69317	0.0087	1.3 - 34.55	45	17	0.010875
paclitaxel	MDA	expression	analysis_1	DBN1	6.38028	0.0053	1.43 - 28.53	55	7	0.0191615		33453340	1		1	1
paclitaxel	HCC38	expression	analysis_1	DNAJC13	0.054249	0.00028	0.01 - 0.46	21	41	0.00360429	25550792		1	1			1
doxorubicin	MDA	expression	analysis_2	DNALI1	9.65439	0.0088	1.2 - 77.36	47	45	0.0396			1
paclitaxel	HCC1806	expression	analysis_1	DSCC1	0.112318	0.014	0.01 - 0.94	28	34	0.036	31762824		1		1		1
paclitaxel	MDA	expression	analysis_1	DYM	0.134871	0.0023	0.03 - 0.61	16	46	0.0135125	31257501		1		1		1
paclitaxel	HCC1806	expression	analysis_1	E2F4	9.03958	0.00056	1.99 - 40.96	54	8	0.00504		32239565	1		1	1
paclitaxel	HCC38	expression	analysis_1	EGFR	0	0.016	0 - Inf	35	27	0.0449032		38269272	1		1	1
doxorubicin	HCC38	expression	analysis_1	EGFR	0.10781	0.01	0.01 - 0.86	44	48	0.0388889
paclitaxel	HCC1806	expression	analysis_2	ENPP5	0.15725	0.0062	0.03 - 0.72	9	53	0.0103333	22311740		1		1
paclitaxel	HCC1806	expression	analysis_1	EXT1	8.98097	0.0015	1.74 - 46.35	47	15	0.00981818		29050299, 36982528	1	1	1	1
paclitaxel	HCC1806	expression	analysis_2	EXT1	8.98097	0.0015	1.74 - 46.35	47	15	0.00375
paclitaxel	MDA	expression	analysis_1	FAM171B	0.089726	0.0052	0.01 - 0.75	25	37	0.0191615		30861353	1		1	1
paclitaxel	HCC38	expression	analysis_1	FAM186A	6.15952	0.007	1.36 - 27.8	54	8	0.0325105	26553438		1		1		1
doxorubicin	MDA	expression	analysis_1	FAM73A	0.086586	9.9e-06	0.02 - 0.34	11	81	0.0003069		27729324	1		1	1
paclitaxel	MDA	expression	analysis_1	FLG	5.04139	0.019	1.12 - 22.72	46	16	0.047	32734521		1	1	1		1
doxorubicin	HCC1806	expression	analysis_1	FLG	4.17541e+08	0.016	0 - Inf	29	63	0.0492973
doxorubicin	MDA	expression	analysis_1	FMNL2	0.130117	0.00077	0.03 - 0.53	9	83	0.007161	36715549		1		1		1
paclitaxel	HCC38	expression	analysis_1	FRG1B	0.155156	0.0052	0.03 - 0.7	8	54	0.028275	24465236		1		1		1
paclitaxel	HCC38	expression	analysis_1	FXR1	0	4.4e-05	0 - Inf	22	40	0.00145725		38091408	1		1	1
paclitaxel	MDA	expression	analysis_1	FZR1	20.1924	9.2e-05	2.42 - 168.77	45	17	0.00128182		37326469	1		1	1
doxorubicin	MDA	expression	analysis_1	GBGT1	12.124	0.0027	1.51 - 97.08	55	37	0.0147706	29156909		1		1		1
doxorubicin	MDA	expression	analysis_1	GFM1	0.054091	5.2e-07	0.01 - 0.26	18	74	2.418e-05	34760888		1		1		1
paclitaxel	MDA	expression	analysis_1	GOLGA8A	6.26167	0.0064	1.39 - 28.22	49	13	0.0220098		37325625	1		1	1
doxorubicin	HCC1806	expression	analysis_1	GPR20	0.195635	0.0068	0.05 - 0.73	20	72	0.03325	33579785		1		1		1
paclitaxel	MDA	expression	analysis_1	GRM1	0.065944	0.00084	0.01 - 0.55	22	40	0.00658	31591386		1		1		1
doxorubicin	HCC1806	expression	analysis_1	GXYLT1	0	0.012	0 - Inf	55	37	0.0449091	35459861		1	1	1		1
doxorubicin	MDA	expression	analysis_1	GXYLT1	0	0.012	0 - Inf	55	37	0.0413333
doxorubicin	MDA	expression	analysis_1	HAL	6.01875	0.0023	1.61 - 22.44	79	13	0.0133688	31435991		1		1		1
paclitaxel	HCC38	expression	analysis_1	HEATR5B	0.097672	0.00029	0.02 - 0.45	14	48	0.00360429	35538499		1		1		1
paclitaxel	MDA	expression	analysis_1	HSPD1	0.029096	3.2e-07	0 - 0.24	13	49	2.256e-05	37086182	36332495	1	1	1	1
paclitaxel	MDA	expression	analysis_1	IFITM3	14.6824	4.3e-05	2.75 - 78.39	48	14	0.000987		38197755	1		1	1
paclitaxel	MDA	expression	analysis_1	INADL	0.12465	0.0031	0.02 - 0.64	16	46	0.0153818	33890690	30349421	1	1	1	1
doxorubicin	HCC1806	expression	analysis_1	INADL	0.189667	0.0086	0.05 - 0.76	26	66	0.0363111			1
paclitaxel	MDA	expression	analysis_1	INHBA	5.82593	0.009	1.3 - 26.09	55	7	0.0285133		37667354, 34481843	1	1	1	1
paclitaxel	MDA	expression	analysis_2	INHBA	5.82593	0.009	1.3 - 26.09	55	7	0.0154
paclitaxel	MDA	expression	analysis_1	KIAA0586	0.103015	0.01	0.01 - 0.86	27	35	0.0306522			1	1			1
paclitaxel	MDA	expression	analysis_2	KIAA0586	0.103015	0.01	0.01 - 0.86	27	35	0.0154
paclitaxel	MDA	expression	analysis_1	KIAA1614	5.51761	0.012	1.23 - 24.71	55	7	0.0325385			1				1
paclitaxel	MDA	expression	analysis_1	KIAA2018	0.136924	0.0024	0.03 - 0.61	7	55	0.013536	28011713		1		1		1
doxorubicin	MDA	expression	analysis_1	KIAA2018	0.182407	0.0068	0.05 - 0.73	9	83	0.027125
paclitaxel	HCC38	expression	analysis_1	KRT18	0.164493	0.015	0.03 - 0.86	6	56	0.0435		36070368	1		1	1
paclitaxel	HCC1806	expression	analysis_1	KRT18	0.164493	0.015	0.03 - 0.86	6	56	0.0372414
doxorubicin	HCC38	expression	analysis_1	LEPRE1	7.63736	0.00089	1.88 - 31.01	62	30	0.0112		35190588	1		1	1
paclitaxel	HCC1806	expression	analysis_1	LRP2	0.123029	0.021	0.01 - 1.03	32	30	0.04725		33219256	1		1	1
doxorubicin	MDA	expression	analysis_1	LRP3	5.29336	0.0055	1.42 - 19.75	79	13	0.0248			1				1
paclitaxel	HCC1806	expression	analysis_1	LTBP3	10.4953	0.00034	2.19 - 50.24	48	14	0.00349714	32108034		1		1		1
doxorubicin	HCC38	expression	analysis_1	MAML2	0.182775	0.0045	0.05 - 0.68	13	79	0.02625	32371584	31097696	1	1	1	1
doxorubicin	HCC1806	expression	analysis_1	MAN2A2	0.190732	0.0059	0.05 - 0.71	15	77	0.0305727	33141432		1		1		1
paclitaxel	MDA	expression	analysis_1	MAP2K3	10.2535	0.00019	2.26 - 46.43	54	8	0.00191357		22164285	1		1	1
paclitaxel	HCC38	expression	analysis_1	MAP9	0.166418	0.0081	0.04 - 0.75	14	48	0.0335571	31662330		1		1		1
paclitaxel	MDA	expression	analysis_1	MED13L	0	0.002	0 - Inf	28	34	0.0134286		37999979	1		1	1
paclitaxel	HCC38	expression	analysis_1	MED15	10.5077	0.0071	1.26 - 87.81	36	26	0.0325105		24374838	1		1	1
paclitaxel	HCC38	expression	analysis_2	MED15	10.5077	0.0071	1.26 - 87.81	36	26	0.0229333
paclitaxel	MDA	expression	analysis_1	MKI67	0.157481	0.012	0.03 - 0.82	22	40	0.0325385		34209514	1		1	1
paclitaxel	MDA	expression	analysis_1	MKNK1	5.50047	0.012	1.23 - 24.68	47	15	0.0325385		29323792	1		1	1
paclitaxel	MDA	expression	analysis_1	MSH2	0.076216	8.3e-05	0.01 - 0.4	14	48	0.00128182		31697823, 33874956	1	1	1	1
paclitaxel	MDA	expression	analysis_2	MSH2	0.076216	8.3e-05	0.01 - 0.4	14	48	0.000581
doxorubicin	HCC1806	expression	analysis_2	MTBP	0	0.0079	0 - Inf	58	34	0.019575			1
paclitaxel	HCC1806	expression	analysis_1	MTCH2	0	0.019	0 - Inf	36	26	0.0456		33509092	1	1	1	1
paclitaxel	HCC38	expression	analysis_1	MUC12	7.93134	0.0034	1.53 - 41	46	16	0.0211286	36900282		1		1		1
paclitaxel	MDA	expression	analysis_1	MUC12	7.93134	0.0034	1.53 - 41	46	16	0.0153818
doxorubicin	MDA	expression	analysis_1	MUC12	4.5084	0.014	1.21 - 16.85	77	15	0.0448966
paclitaxel	HCC38	expression	analysis_1	MUC16	0.170518	0.0091	0.04 - 0.77	14	48	0.0348	34616428	33504001	1	1	1	1
paclitaxel	HCC1806	expression	analysis_1	MUC16	0.170518	0.0091	0.04 - 0.77	14	48	0.026208			1
paclitaxel	MDA	expression	analysis_1	MUC16	0.170518	0.0091	0.04 - 0.77	14	48	0.0285133
doxorubicin	HCC1806	expression	analysis_1	MUC16	0.203385	0.013	0.05 - 0.81	13	79	0.0449091
doxorubicin	HCC1806	expression	analysis_1	MYEF2	0.172739	0.003	0.05 - 0.64	18	74	0.0285		37908128	1		1	1
paclitaxel	HCC1806	expression	analysis_1	MYO5B	0.120291	0.0034	0.02 - 0.64	24	38	0.01632	36662766	36316444	1	1	1	1
paclitaxel	MDA	expression	analysis_1	MYO5B	0.120291	0.0034	0.02 - 0.64	24	38	0.0153818
paclitaxel	HCC38	expression	analysis_1	NBPF10	0.136187	0.0023	0.03 - 0.61	12	50	0.0153923	24395524	37454130	1	1	1	1
paclitaxel	MDA	expression	analysis_1	NBPF10	0.136187	0.0023	0.03 - 0.61	12	50	0.0135125
doxorubicin	HCC1806	expression	analysis_1	NBPF10	0.216968	0.012	0.06 - 0.81	15	77	0.0449091
paclitaxel	MDA	expression	analysis_1	NCAPD2	0.143136	0.0036	0.03 - 0.65	8	54	0.0153818		21676537	1		1	1
paclitaxel	HCC1806	expression	analysis_1	NCOR1	0.094629	0.00019	0.02 - 0.43	11	51	0.002736		12684393, 27375289	1	1	1	1
doxorubicin	HCC38	expression	analysis_1	NCOR1	0.192023	0.0062	0.05 - 0.72	14	78	0.031
doxorubicin	HCC38	expression	analysis_1	NCOR2	0.161963	0.0034	0.04 - 0.65	9	83	0.0238	35618935	34864816	1	1	1	1
doxorubicin	HCC1806	expression	analysis_1	NCOR2	0.161963	0.0034	0.04 - 0.65	9	83	0.0285
paclitaxel	MDA	expression	analysis_1	NES	5.94435e+08	0.0084	0 - Inf	28	34	0.0275442		37720426	1		1	1
doxorubicin	MDA	expression	analysis_2	NF1	0.088195	0.0038	0.01 - 0.71	41	51	0.0228		28637487, 23373991, 34953682	1		1	1
doxorubicin	HCC1806	expression	analysis_1	NME3	10.4293	0.0059	1.3 - 83.42	46	46	0.0305727		35224098	1		1	1
paclitaxel	HCC38	expression	analysis_1	NPEPPS	0.081427	3.3e-05	0.02 - 0.37	7	55	0.00145725		38535994	1		1	1
doxorubicin	MDA	expression	analysis_1	NUP160	0.153053	0.0013	0.04 - 0.57	18	74	0.0093	31654122	31486501	1	1	1	1
doxorubicin	MDA	expression	analysis_2	NUP160	0.153053	0.0013	0.04 - 0.57	18	74	0.0117
paclitaxel	HCC38	expression	analysis_1	PABPC3	0.177923	0.012	0.04 - 0.81	10	52	0.04176	36229065		1	1	1		1
paclitaxel	HCC1806	expression	analysis_1	PABPC3	0.177923	0.012	0.04 - 0.81	10	52	0.032
paclitaxel	MDA	expression	analysis_1	PAK2	0.095279	0.00017	0.02 - 0.44	6	56	0.00184385		35986102	1		1	1
doxorubicin	HCC1806	expression	analysis_1	PAK2	0.116548	0.00012	0.03 - 0.44	9	83	0.00456
paclitaxel	HCC38	expression	analysis_1	PCDHB6	9.2685	0.0012	1.8 - 47.85	48	14	0.00949091			1				1
doxorubicin	HCC1806	expression	analysis_1	PCNX	0.186983	0.0051	0.05 - 0.7	14	78	0.0305727	32099459		1		1		1
paclitaxel	HCC1806	expression	analysis_1	PDPR	0.131368	0.0046	0.03 - 0.68	19	43	0.0192	38062777		1		1		1
doxorubicin	HCC1806	expression	analysis_1	PEX1	0.054861	6.2e-07	0.01 - 0.27	20	72	7.068e-05		34074205	1		1	1
paclitaxel	HCC1806	expression	analysis_1	PHACTR4	0.130691	0.0024	0.03 - 0.61	15	47	0.0132923	27608898		1		1		1
doxorubicin	HCC1806	expression	analysis_1	PHACTR4	0.150757	0.0082	0.03 - 0.76	9	83	0.0359538
paclitaxel	HCC1806	expression	analysis_1	PIGQ	4.98843	0.02	1.12 - 22.32	46	16	0.0464516			1				1
doxorubicin	HCC1806	expression	analysis_1	PIGQ	5.89874	0.0027	1.58 - 22	71	21	0.0285			1
paclitaxel	MDA	expression	analysis_1	PIK3CD	5.63857	0.02	1.09 - 29.11	43	19	0.0486207		29409989	1		1	1
doxorubicin	HCC1806	expression	analysis_1	PKP2	0.059781	0.0003	0.01 - 0.48	32	60	0.0057		33742119	1		1	1
paclitaxel	MDA	expression	analysis_1	PLEC	16.5824	7e-07	3.68 - 74.63	55	7	3.29e-05		34001250	1		1	1
doxorubicin	MDA	expression	analysis_1	PLEC	6.51114	0.0013	1.75 - 24.26	75	17	0.0093
paclitaxel	HCC38	expression	analysis_1	PML	8.55697	0.0021	1.66 - 44.21	44	18	0.015225		35622143	1		1	1
paclitaxel	MDA	expression	analysis_1	POLR2A	0.153412	0.005	0.03 - 0.69	13	49	0.0190541	38084701		1		1		1
doxorubicin	HCC1806	expression	analysis_1	POLR3D	4.9071	0.013	1.22 - 19.67	62	30	0.0449091		38391955	1		1	1
paclitaxel	HCC38	expression	analysis_1	PPP1R12A	0.098608	0.008	0.01 - 0.82	26	36	0.0335571		32096871	1		1	1
doxorubicin	MDA	expression	analysis_1	PRND	13.5022	2.4e-05	2.8 - 65.13	69	23	0.000558		29052140	1		1	1
paclitaxel	HCC38	expression	analysis_1	PRPF8	0.111047	0.00074	0.02 - 0.51	13	49	0.00715333	38049848		1		1		1
doxorubicin	HCC1806	expression	analysis_1	PSD	4.44653	0.015	1.19 - 16.58	70	22	0.0475	16452216		1		1		1
doxorubicin	HCC1806	expression	analysis_1	PSMG4	5.50172	0.0043	1.48 - 20.51	81	11	0.0305727	36619227		1		1		1
paclitaxel	HCC1806	expression	analysis_1	PTPLA	0.156047	0.011	0.03 - 0.8	18	44	0.0304615	31270856		1		1		1
paclitaxel	HCC38	expression	analysis_1	PTPRD	0.163682	0.014	0.03 - 0.84	17	45	0.0435		35123209	1		1	1
doxorubicin	MDA	expression	analysis_1	RAB3GAP2	0.101108	3.1e-05	0.03 - 0.38	13	79	0.0005766	33431054		1		1		1
paclitaxel	HCC38	expression	analysis_1	RANBP2	0.080298	0.00012	0.02 - 0.42	13	49	0.002088		33390067	1		1	1
paclitaxel	HCC1806	expression	analysis_1	RDH16	6.90399e+08	0.0051	0 - Inf	29	33	0.0193263		32322168	1		1	1
paclitaxel	HCC38	expression	analysis_1	RGPD3	0.10649	0.0011	0.02 - 0.55	16	46	0.00949091	37098512		1	1	1		1
paclitaxel	MDA	expression	analysis_1	RGPD3	0.10649	0.0011	0.02 - 0.55	16	46	0.00816316
paclitaxel	HCC38	expression	analysis_1	RGPD4	0.129628	0.004	0.03 - 0.67	17	45	0.0232	36894454		1	1	1		1
paclitaxel	MDA	expression	analysis_1	RGPD4	0.129628	0.004	0.03 - 0.67	17	45	0.0161143
doxorubicin	MDA	expression	analysis_1	RGS3	9.23041	9.4e-05	2.41 - 35.31	73	19	0.001457		16821082	1		1	1
paclitaxel	MDA	expression	analysis_1	RHPN2	0.096605	0.00015	0.02 - 0.43	8	54	0.0017625		33877886	1		1	1
paclitaxel	MDA	expression	analysis_1	RICTOR	0.092889	0.0059	0.01 - 0.77	25	37	0.0207975		38186315	1		1	1
doxorubicin	HCC1806	expression	analysis_1	RPL14	4.26977e+08	0.013	0 - Inf	36	56	0.0449091		34993140, 34057029	1	1	1	1
paclitaxel	HCC38	expression	analysis_1	RPL19	9.81184	0.0092	1.18 - 81.51	39	23	0.0348	34350180		1		1		1
paclitaxel	HCC1806	expression	analysis_1	RRP7A	5.96248	0.0079	1.33 - 26.69	51	11	0.0261	35459861		1		1		1
paclitaxel	MDA	expression	analysis_1	RYR1	0.187032	0.014	0.04 - 0.84	11	51	0.0372453		31241042	1		1	1
doxorubicin	MDA	expression	analysis_1	SEC14L1	0.118972	0.016	0.01 - 0.95	49	43	0.0496	23083832		1		1		1
doxorubicin	MDA	expression	analysis_1	SETD5	0.176403	0.0056	0.04 - 0.71	9	83	0.0248		32442403	1		1	1
paclitaxel	MDA	expression	analysis_1	SETX	0.074549	0.0017	0.01 - 0.62	19	43	0.011985			1	1			1
paclitaxel	MDA	expression	analysis_2	SETX	0.074549	0.0017	0.01 - 0.62	19	43	0.00595
doxorubicin	HCC1806	expression	analysis_1	SHANK1	10.5515	0.0058	1.32 - 84.62	45	47	0.0305727	35468874		1		1		1
paclitaxel	MDA	expression	analysis_1	SHANK2	0.173832	0.018	0.03 - 0.9	6	56	0.0453214		36990534	1		1	1
paclitaxel	MDA	expression	analysis_1	SHPRH	0.124873	0.0033	0.02 - 0.65	20	42	0.0153818		34606908	1		1	1
paclitaxel	HCC38	expression	analysis_1	SIRPA	9.06834	0.013	1.09 - 75.36	36	26	0.0435		36332624	1		1	1
paclitaxel	HCC38	expression	analysis_2	SLC16A2	4.70023	0.026	1.05 - 21.03	53	9	0.0416		32152546	1		1	1
paclitaxel	MDA	expression	analysis_1	SLC24A1	0.15729	0.011	0.03 - 0.81	20	42	0.0316531		32152546	1	1	1	1
paclitaxel	MDA	expression	analysis_2	SLC24A1	0.15729	0.011	0.03 - 0.81	20	42	0.0154
paclitaxel	MDA	expression	analysis_1	SLC39A13	35.9056	1.6e-07	4.27 - 301.67	48	14	2.256e-05	34154618	32152546	1		1	1
doxorubicin	MDA	expression	analysis_2	SMCHD1	0.103843	4.5e-05	0.03 - 0.39	12	80	0.00081			1
paclitaxel	MDA	expression	analysis_1	SRRM2	0.089568	0.0001	0.02 - 0.41	6	56	0.00128182		37143720	1		1	1
paclitaxel	HCC1806	expression	analysis_1	TDG	0	0.00017	0 - Inf	24	38	0.002736	35883626	32808385, 22875744	1	1	1	1
doxorubicin	HCC38	expression	analysis_1	TEX2	0.13134	0.0008	0.03 - 0.53	9	83	0.0112	36745282		1		1		1
paclitaxel	HCC1806	expression	analysis_1	TMEM106B	0.07049	0.0012	0.01 - 0.59	19	43	0.00864		28465216	1		1	1
doxorubicin	HCC1806	expression	analysis_1	TOP2A	0.100975	2.9e-05	0.03 - 0.38	15	77	0.001653		37667354	1	1	1	1
paclitaxel	HCC38	expression	analysis_1	TOR1AIP1	0.110263	0.014	0.01 - 0.93	30	32	0.0435			1				1
paclitaxel	HCC1806	expression	analysis_2	TP53	0.051054	0.00012	0.01 - 0.43	17	45	0.0006		27888811	1		1	1
doxorubicin	HCC1806	expression	analysis_2	TP53	0.189854	0.0087	0.05 - 0.76	28	64	0.019575
paclitaxel	HCC1806	expression	analysis_1	TPSD1	8.22339	0.0027	1.59 - 42.52	46	16	0.0138857		34214148	1		1	1
paclitaxel	MDA	expression	analysis_1	TPSD1	8.22339	0.0027	1.59 - 42.52	46	16	0.0146423
doxorubicin	HCC1806	expression	analysis_1	TPSD1	5.6731	0.014	1.18 - 27.31	59	33	0.0456
doxorubicin	MDA	expression	analysis_1	TPSD1	5.6731	0.014	1.18 - 27.31	59	33	0.0448966
doxorubicin	HCC38	expression	analysis_1	TRPM7	0.146759	0.00096	0.04 - 0.55	19	73	0.0112		22166235, 26563869, 28410232, 35771152	1	1	1	1
paclitaxel	MDA	expression	analysis_1	TSC1	0.178659	0.011	0.04 - 0.8	8	54	0.0316531		37377403	1		1	1
paclitaxel	HCC38	expression	analysis_1	TSC2	5.51761	0.012	1.23 - 24.71	54	8	0.04176		37251941	1		1	1
paclitaxel	HCC1806	expression	analysis_1	TTN	0.155768	0.0068	0.03 - 0.73	9	53	0.02448	37499109	35402275	1	1	1	1
paclitaxel	MDA	expression	analysis_1	TTN	0.155768	0.0068	0.03 - 0.73	9	53	0.0228286
doxorubicin	HCC1806	expression	analysis_1	TTN	0.180093	0.0044	0.05 - 0.68	13	79	0.0305727
doxorubicin	MDA	expression	analysis_1	TTN	0.180093	0.0044	0.05 - 0.68	13	79	0.0227333
paclitaxel	HCC38	expression	analysis_1	USP6	0.063207	0.00035	0.01 - 0.47	6	56	0.00380625	35091542		1	1	1		1
paclitaxel	MDA	expression	analysis_1	USP6	0.063207	0.00035	0.01 - 0.47	6	56	0.00308437
doxorubicin	HCC1806	expression	analysis_1	USP6	0.151867	0.0077	0.03 - 0.75	9	83	0.035112
paclitaxel	MDA	expression	analysis_1	UTS2	11.5999	0.004	1.4 - 96.42	39	23	0.0161143	38265405		1		1		1
paclitaxel	MDA	expression	analysis_1	WWTR1	0.062833	0.0006	0.01 - 0.52	20	42	0.00497647		37934103	1		1	1
doxorubicin	MDA	expression	analysis_1	XRN2	0.172593	0.0049	0.04 - 0.69	9	83	0.0239842		36632223	1		1	1
paclitaxel	MDA	expression	analysis_1	ZFC3H1	0.165451	0.015	0.03 - 0.87	6	56	0.0391667	35131366		1		1		1
doxorubicin	HCC1806	expression	analysis_1	ZNF211	0.219811	0.013	0.06 - 0.82	13	79	0.0449091			1				1
paclitaxel	HCC1806	expression	analysis_1	ZNF333	0.145039	0.0037	0.03 - 0.66	8	54	0.01665	34631277		1		1		1
doxorubicin	HCC1806	expression	analysis_1	ZNF333	0.161205	0.0035	0.04 - 0.65	9	83	0.0285
doxorubicin	MDA	expression	analysis_1	ZNF383	0.127937	0.00031	0.03 - 0.48	11	81	0.00360375
doxorubicin	HCC1806	expression	analysis_1	ZNF44	0.15859	0.0031	0.04 - 0.64	9	83	0.0285	37161925		1		1		1
doxorubicin	MDA	expression	analysis_1	ZNF615	0.192435	0.0061	0.05 - 0.72	12	80	0.0257864	28731140		1		1		1
doxorubicin	HCC1806	expression	analysis_1	ZNF681	0.114679	0.00022	0.03 - 0.46	18	74	0.0057	38045198		1		1		1
paclitaxel	HCC38	expression	analysis_1	ZNF805	0.188395	0.015	0.04 - 0.84	12	50	0.0435			1				1
doxorubicin	MDA	expression	analysis_1	ZNF845	0.147169	0.00095	0.04 - 0.55	12	80	0.00803182	27006382		1		1		1
doxorubicin	MDA	expression	analysis_1	ZNRF3	0.1008	0.00042	0.02 - 0.49	27	65	0.00434		34657141	1		1	1
paclitaxel	MDA	expression	analysis_1	ZRSR2	5.65981e+08	0.011	0 - Inf	25	37	0.0316531		37029861	1		1	1
Sum													165	35	141	90	64
